# SREBP regulates a cell autonomous triglyceride:glycogen metabolic switch in *Drosophila*

**DOI:** 10.1101/2024.05.13.593915

**Authors:** Rupali Ugrankar-Banerjee, Sonakshi Srivastava, Son Tran, Jade Bowerman, Blessy Paul, Lauren G. Zacharias, Thomas P. Mathews, Ralph J. DeBerardinis, W Mike Henne

## Abstract

Tissues store nutrients as triglyceride (TG) or glycogen at specific ratios, but how these reserves are sensed and balanced remains poorly understood. Here we show that suppression of the major *de novo* lipogenesis (DNL) enzyme fatty acid synthase FASN1 in the *Drosophila* fat body (FB) triggers a cell autonomous metabolic switch characterized by severe fat depletion and substantial glycogen accumulation. Despite their lipid deficiency, *Drosophila* develop normally into adults but exhibit shortened lifespans and impaired female fecundity. Mechanistically, we identify SREBP as a key mediator of the metabolic rewiring from TG to glycogen storage. We reveal this response is triggered by fatty acid deficiency resulting from DNL blockage but is attenuated by dietary fatty acid supplementation. Collectively, we propose a SREBP-dependent feedback loop where diminished fatty acid availability promotes a metabolic TG-to-glycogen energy shift in the *Drosophila* FB, supporting organismal development at the expense of reproductive success. These findings reveal an underappreciated role for SREBP in regulating the balance of fat and carbohydrate storage to maintain tissue and organismal homeostasis.

**Key findings:**

- Fat body-specific FASN1 loss leads to fat-depleted but viable *Drosophila* that complete their developmental lifecycle by rewiring energy metabolism to store glycogen instead of fat
- DNL inhibited *Drosophila* are viable, but display shortened lifespan and reduced female fecundity
- FASN1-deficient larvae functionally rely on glycogen synthesis and glycolysis
- Metabolic screening reveals a SREBP-dependent TG:glycogen metabolic switch in response to inhibition of *de novo* fatty acid biosynthesis, which is suppressed by addition of dietary fatty acids
