## Supplementary material for "SREBP regulates a cell autonomous triglyceride:glycogen metabolic switch in *Drosophila*": Table S1

### Sheet: Sheet1
	Drosophila Stocks used in this Study:
	Genotype	Reagent type	Source
	Dcg-Gal4	Fat body driver	Jonathan Graff (UTSW), PMID: 16399502
	da-Gal4	Unbiquitous	Bloomington stock# 55850
	UAS-mCherryRNAi	TRiP RNAi	Bloomington stock# 35785
	UAS-FASN1RNAi	TRiP RNAi	Bloomington stock# 28930
	UAS-FASN1RNAi	TRiP RNAi	Bloomington stock# 35775
	FASN2MI01528	mutant	Bloomington stock# 33125
	UAS-FASN3RNAi	TRiP RNAi	Bloomington stock# 63026
	UAS-tobiRNAi	TRiP RNAi	Bloomington stock# 53379
	UAS-GlySRNAi	TRiP RNAi	Bloomington stock# 34930
	UAS-PykRNAi	TRiP RNAi	Bloomington stock# 35218
	UAS-LdhRNAi	TRiP RNAi	Bloomington stock# 33640
	UAS-ACCRNAi	TRiP RNAi	Bloomington stock# 34885
	UAS-AcslRNAi	TRiP RNAi	Bloomington stock# 27729
	UAS-GPAT4RNAi	TRiP RNAi	Bloomington stock# 42863
	UAS-dLipinRNAi	TRiP RNAi	Bloomington stock# 77170
	UAS-MdyRNAi	TRiP RNAi	Bloomington stock# 65963
	UAS-Act5CRNAi	TRiP RNAi	Bloomington stock# 42651
	UAS-Ck1αRNAi	TRiP RNAi	Bloomington stock# 25786
	UAS-Uba1RNAi	TRiP RNAi	Bloomington stock# 25957
	UAS-PfkRNAi	TRiP RNAi	Bloomington stock# 34336
	UAS-Pfk	Overexpression	Bloomington stock# 60675
	UAS-AMPK	Overexpression	Bloomington stock# 32109
	UAS-kdnRNAi	TRiP RNAi	Bloomington stock# 36740
	UAS-InRRNAi	TRiP RNAi	Bloomington stock# 31037
	UAS-TORRNAi	TRiP RNAi	Bloomington stock# 33951
	UAS-SREBPRNAi	TRiP RNAi	Bloomington stock# 25975
	UAS-ATPCLRNAi	TRiP RNAi	Bloomington stock# 65175
	UAS-AcCoASRNAi	TRiP RNAi	Bloomington stock# 41917
	UAS-nejRNAi	TRiP RNAi	Bloomington stock# 27724
	UAS-Tip60RNAi	TRiP RNAi	Bloomington stock# 28563
	UAS-GFP	GFP marker	Bloomington stock# 5430
	UAS-Sec61B-TdT	ER marker	Bloomington stock# 64747
	UAS-hGlut4-GFP	Glut4 PM marker	BestGene
	UAS-Glycogenin-YFP	Glycogen biomarker	Michael Welte (University of Rochester)
	UAS-mito-PyronicSF	GFP-based Pyruvate biosensensor	Bloomington stock# 94534
